# Novel high-resolution ion mobility mass spectrometry for site-specific quantification of the sirtuin-5 regulated kidney succinylome

**DOI:** 10.1101/2025.11.01.686011

**Authors:** Birgit Schilling, Leonard Rorrer, Lauren Royer, Anne Silva-Barbosa, Katherine Pfister, Eric Goetzman, Sunder Sims-Lucas, Daniel DeBord, Joanna Bons

**Affiliations:** Buck Institute for Research on Aging, Novato, CA, USA; MOBILion Systems, Inc., Chadds Ford, PA 19317, USA; Department of Pediatrics, University of Pittsburgh Medical Center Children’s Hospital of Pittsburgh (UPMC CHP), University of Pittsburgh, Pittsburgh, PA 15224, USA

## Abstract

Protein post-translational modifications (PTMs) dynamically regulate essential biological and cellular processes. Lysine succinylation changes the amino acid charge, potentially affecting protein structures and functions, and dysregulation of protein succinylation may lead to metabolic disorders. Proteome-wide succinylation quantification using proteomic tools remains challenging, especially due to the low abundance of succinylated peptides and the frequent presence of isomeric PTM forms. Ion mobility spectrometry workflows that can differentiate peptidoforms with different PTM distributions represent a powerful strategy to alleviate these challenges. Recently, a new Parallel Accumulation with Mobility Aligned Fragmentation (PAMAF™) operating mode for high-resolution ion mobility-mass spectrometry (HRIM-MS) analysis based on the structures for lossless ion manipulation (SLIM) technology was introduced. Here, we first assessed the performance of PAMAF mode for protein succinylation analysis using synthetic succinylated peptides, demonstrating residue-level differentiation of co-eluting isomers and isobars and precise PTM site localization. We leveraged this novel approach to investigate succinylome remodeling in kidney tissues from wild-type and Sirtuin-5 (Sirt5) knock-out mice, a NAD^+^-dependent lysine de-succinylase. PAMAF acquisitions yielded ∼1,000 confidently identified and accurately quantified succinylated peptides and sites from mouse kidney. Sirt5 regulated succinylation of mitochondrial proteins involved in metabolic processes, including fatty acid oxidation, the tricarboxylic acid cycle, and propionate metabolism.
