## Supplemental Table 1 for "Novel high-resolution ion mobility mass spectrometry for site-specific quantification of the sirtuin-5 regulated kidney succinylome"

### Sheet: SuppTable_1
Supplementary Table 1: List of synthetic succinylated and unmodified peptides used in study S1
Peptide sequence	Succinylation	Isomers	Heavy-isotope labelled residue
GAKYV*SHGATGKGNDQVRFE	No	No	V
V*IKTPMTSQKTFE	No	No	V
V*NPTLGKTAEE	No	No	V
V*FTGHMGKLVPLKE	No	No	V
MLLFGKKLTAR*E	No	No	R
LTGAKV*VVSGGRGLKSGE	No	No	V
KV*FKVYNE	No	No	V
IDQTNDFKNLR*E	No	No	R
YGV*KVLGTSVE	No	No	V
GDRADVDLAVKAAR*E	No	No	R
SLKR*MAKKKFTENPKAGDE	No	No	R
GF*YKYK	No	No	F
LQHHVKSVTAPYKYPRKV*E	No	No	V
GAK[Succ]YV*SHGATGKGNDQVRFE	Yes	Yes	V
GAKYV*SHGATGK[Succ]GNDQVRFE	Yes	Yes	V
V*IKTPMTSQK[Succ]TFE	Yes	No	V
V*NPTLGK[Succ]TAEE	Yes	No	V
V*FTGHMGKLVPLK[Succ]E	Yes	No	V
MLLFGKK[Succ]LTAR*E	Yes	No	R
LTGAKV*VVSGGRGLK[Succ]SGE	Yes	Yes	V
LTGAK[Succ]V*VVSGGRGLKSGE	Yes	Yes	V
K[Succ]V*FKVYNE	Yes	Yes	V
KV*FK[Succ]VYNE	Yes	Yes	V
IDQTNDFK[Succ]NLR*E	Yes	No	R
YGV*K[Succ]VLGTSVE	Yes	No	V
GDRADVDLAVK[Succ]AAR*E	Yes	No	R
SLKR*MAKK[Succ]KFTENPKAGDE	Yes	No	R
GF[_F10]YK[Succ]YK	Yes	Yes	F
GF[_F10]YKYK[Succ]	Yes	Yes	F
LQHHVK[Succ]SVTAPYKYPRKV*E	Yes	No	V
