## Supplemental Table 2 for "Novel high-resolution ion mobility mass spectrometry for site-specific quantification of the sirtuin-5 regulated kidney succinylome"

### Sheet: SuppTable_2
Supplementary Table 2: Ion mobility library generated in Skyline for study S1
Modified Sequence	Charge	Ion mobility	Ion Mobility Units
GAKYV[+6.013809]SHGATGKGNDQVRFE	3	201.95	Drift Time (ms)
GAKYV[+6.013809]SHGATGKGNDQVRFE	4	188.08	Drift Time (ms)
V[+6.013809]IKTPMTSQKTFE	2	238.418	Drift Time (ms)
V[+6.013809]IKTPMTSQKTFE	3	155.079	Drift Time (ms)
V[+6.013809]NPTLGKTAEE	2	196.569	Drift Time (ms)
V[+6.013809]FTGHMGKLVPLKE	3	176.003	Drift Time (ms)
V[+6.013809]FTGHMGKLVPLKE	4	160.579	Drift Time (ms)
MLLFGKKLTAR[+10.008269]E	3	172.177	Drift Time (ms)
MLLFGKKLTAR[+10.008269]E	4	149.818	Drift Time (ms)
LTGAKV[+6.013809]VVSGGRGLKSGE	2	274.288	Drift Time (ms)
LTGAKV[+6.013809]VVSGGRGLKSGE	3	193.341	Drift Time (ms)
LTGAKV[+6.013809]VVSGGRGLKSGE	4	181.264	Drift Time (ms)
KV[+6.013809]FKVYNE	2	184.254	Drift Time (ms)
IDQTNDFKNLR[+10.008269]E	2	240.092	Drift Time (ms)
IDQTNDFKNLR[+10.008269]E	3	170.025	Drift Time (ms)
YGV[+6.013809]KVLGTSVE	2	203.743	Drift Time (ms)
GDRADVDLAVKAAR[+10.008269]E	3	184.851	Drift Time (ms)
GDRADVDLAVKAAR[+10.008269]E	4	161.655	Drift Time (ms)
SLKR[+10.008269]MAKKKFTENPKAGDE	4	174.21	Drift Time (ms)
GF[+10.027228]YKYK	2	159.025	Drift Time (ms)
LQHHVKSVTAPYKYPRKV[+6.013809]E	3	206.613	Drift Time (ms)
LQHHVKSVTAPYKYPRKV[+6.013809]E	4	192.265	Drift Time (ms)
GAK[+100.016044]YV[+6.013809]SHGATGKGNDQVRFE	3	208.526	Drift Time (ms)
GAK[+100.016044]YV[+6.013809]SHGATGKGNDQVRFE	4	196.569	Drift Time (ms)
GAKYV[+6.013809]SHGATGK[+100.016044]GNDQVRFE	3	201	Drift Time (ms)
GAKYV[+6.013809]SHGATGK[+100.016044]GNDQVRFE	4	189.5	Drift Time (ms)
V[+6.013809]IKTPMTSQK[+100.016044]TFE	2	242.603	Drift Time (ms)
V[+6.013809]IKTPMTSQK[+100.016044]TFE	3	161.177	Drift Time (ms)
V[+6.013809]NPTLGK[+100.016044]TAEE	2	206.852	Drift Time (ms)
V[+6.013809]FTGHMGKLVPLK[+100.016044]E	2	261.255	Drift Time (ms)
V[+6.013809]FTGHMGKLVPLK[+100.016044]E	3	175.286	Drift Time (ms)
MLLFGKK[+100.016044]LTAR[+10.008269]E	2	253.005	Drift Time (ms)
MLLFGKK[+100.016044]LTAR[+10.008269]E	3	178.036	Drift Time (ms)
LTGAKV[+6.013809]VVSGGRGLK[+100.016044]SGE	2	281	Drift Time (ms)
LTGAKV[+6.013809]VVSGGRGLK[+100.016044]SGE	3	177	Drift Time (ms)
LTGAK[+100.016044]V[+6.013809]VVSGGRGLKSGE	2	287.68	Drift Time (ms)
LTGAK[+100.016044]V[+6.013809]VVSGGRGLKSGE	3	203.504	Drift Time (ms)
K[+100.016044]V[+6.013809]FKVYNE	2	192.5	Drift Time (ms)
KV[+6.013809]FK[+100.016044]VYNE	2	194.536	Drift Time (ms)
IDQTNDFK[+100.016044]NLR[+10.008269]E	2	238.418	Drift Time (ms)
IDQTNDFK[+100.016044]NLR[+10.008269]E	3	170.623	Drift Time (ms)
YGV[+6.013809]K[+100.016044]VLGTSVE	2	206.493	Drift Time (ms)
GDRADVDLAVK[+100.016044]AAR[+10.008269]E	2	248.7	Drift Time (ms)
GDRADVDLAVK[+100.016044]AAR[+10.008269]E	3	184.493	Drift Time (ms)
SLKR[+10.008269]MAKK[+100.016044]KFTENPKAGDE	3	209.482	Drift Time (ms)
SLKR[+10.008269]MAKK[+100.016044]KFTENPKAGDE	4	178.873	Drift Time (ms)
GF[+10.027228]YK[+100.016044]YK	2	170.5	Drift Time (ms)
GF[+10.027228]YKYK[+100.016044]	2	168.5	Drift Time (ms)
LQHHVK[+100.016044]SVTAPYKYPRKV[+6.013809]E	3	219.406	Drift Time (ms)
LQHHVK[+100.016044]SVTAPYKYPRKV[+6.013809]E	4	198.123	Drift Time (ms)
